# The dynamic genomes of Hydra and the anciently active repeat complement of animal chromosomes

**DOI:** 10.1101/2024.03.13.584568

**Authors:** Koto Kon-Nanjo, Tetsuo Kon, Tracy Chih-Ting Koubkova Yu, Diego Rodriguez-Terrones, Francisco Falcon, Daniel E. Martínez, Robert E. Steele, Elly Margaret Tanaka, Thomas W. Holstein, Oleg Simakov

## Abstract

Many animal genomes are characterized by highly conserved chromosomal homologies that pre-date the ancient origin of this clade. Despite such conservation, the evolutionary forces behind the retention, expansion, and contraction of chromosomal elements, and the resulting macro-evolutionary implications, are unknown. Here we present a comprehensive stem-cell resolved genomic and transcriptomic study of the fresh-water cnidarian *Hydra*, an animal characterized by its high regenerative capacity, the ability to propagate clonally, and an apparent lack of aging. Using single-haplotype telomere-to-telomere genome assemblies of two recently diverged hydra strains, we show how the macro-evolutionary history of chromosomal elements is shaped by both old and recent transposable element (TE) expansions. Unique features of hydra biology allowed us to compare the individual genomes of hydra’s three stem cell lineages. We show that distinct TE families are active at both transcriptional and genomic levels via non-random insertions in the genomes of each of these lineages. In transcriptomes, over 14,000 transcripts were composed of nearly complete TE sequences, and further classification into families, subfamilies, and individual loci reveals cell type-specific TE expression. The active TEs include elements that differentially contribute to changes in the genome size as well as persistent structural variants around loci associated with cell proliferation. Our study reveals 14 active TE families that primarily act in this role and are predominantly composed of DNA elements. Evolutionary analysis revealed that these families constitute a highly conserved TE core in eukaryotic and metazoan genomes. Our results suggest an ancient role for these core TEs as self-renewing genomic components that persist beyond ancient chromosomal homologies.
