## Supplementary Data 1 for "The dynamic genomes of Hydra and the anciently active repeat complement of animal chromosomes"

### Sheet: SD1
Supplementray Data 1. Statistics of the genome assemblies
	HydraT2T (AEP haplotype)	HydraT2T (105 haplotype)	AEP (Cazet 2023)	105 (Simakov 2022)
Total size	912 Mb	834 Mb	901 Mb	818 Mb
Number of chromosome-level scaffolds	15	15	15	15
GC content	0.278	0.269	0.278	0.269
Scaffold N50	61.2	56.1	59.6	55
Gap	0	0	561	2206
BUSCO on genome assemblies
Complete BUSCOs (C)	0.917	0.917	0.915	0.914
Complete and single-copy BUSCOs (S)	0.908	0.91	0.908	0.908
Complete and duplicated BUSCOs (D)	0.009	0.007	0.007	0.006
Fragmented BUSCOs (F)	0.041	0.04	0.042	0.043
Missing BUSCOs (M)	0.042	0.043	0.043	0.043
