## Supplementary Data 2 for "The dynamic genomes of Hydra and the anciently active repeat complement of animal chromosomes"

### Sheet: SD2
Supplementray Data 2. Gene annotations
	HydraT2T (AEP haplotype)	HydraT2T (105 haplotype)
Number of genes	29943	28275
BUSCO on predicted proteins
Complete BUSCOs (C)	0.922	0.929
Complete and single-copy BUSCOs (S)	0.917	0.92
Complete and duplicated BUSCOs (D)	0.005	0.009
Fragmented BUSCOs (F)	0.027	0.023
Missing BUSCOs (M)	0.051	0.048
