## Supplementary Data 3 for "The dynamic genomes of Hydra and the anciently active repeat complement of animal chromosomes"

### Sheet: SD3
Supplementray Data 3. GeneBank accession numbers of ITS1-5.8S-ITS2 region of rDNA used for the phylogenetic analysis
Species	Origin	Strain name	GenBank accession
H. oligactis	Japan	L5	GU722681
H. oligactis	USA	1037b	GU722686
H. oligactis	Iceland	1206a	GU722679
H. oligactis	France	1213a	GU722684
H. oligactis	Sweden	1239b	GU722687
H. oligactis	Norway	1262b	GU722685
H. oligactis	USA	1735g	GU722688
H. oligactis	USA	852d	GU722683
H. oligactis	Canada	923a	GU722678
H. oligactis	Germany	GER08a	GU722680
H. oligactis	Switzerland	SWT01a	GU722682
H. vulgaris	USA	1005a	GU722721
H. vulgaris	USA	1075a	GU722736
H. vulgaris	USA	1092c	GU722728
H. vulgaris	USA	1113a	GU722719
H. vulgaris	USA	1124a	GU722729
H. vulgaris	Australia	1184a	GU722701
H. vulgaris	Iceland	1206b	GU722699
H. vulgaris	Thailand	1307a	GU722711
H. vulgaris	Australia	131a	GU722700
H. vulgaris	New zealand	1514b	GU722715
H. vulgaris	New zealand	1534a	GU722716
H. vulgaris	Australia	153a	GU722717
H. vulgaris	Chile	1659c	GU722741
H. vulgaris	Chile	1700a	GU722743
H. vulgaris	Chile	1732a	GU722747
H. vulgaris	Australia	236a	GU722718
H. vulgaris	USA	849a	GU722724
H. vulgaris	USA	862a	GU722730
H. vulgaris	USA	866b	GU722727
H. vulgaris	USA	AEP	GU722733
H. vulgaris	Argentina	ARG01a	GU722740
H. vulgaris	Argentina	ARG37a	GU722746
H. vulgaris	Argentina	ARG38a	GU722748
H. vulgaris	Argentina	ARG42a	GU722742
H. vulgaris	Argentina	ARG44a	GU722744
H. vulgaris	Argentina	ARG45a	GU722745
H. vulgaris	Japan	B11	GU722714
H. vulgaris	Japan	C5	GU722710
H. vulgaris	Japan	C7	GU722709
H. vulgaris	France	COR02a	GU722702
H. vulgaris	Costa Rica	CRA01g	GU722734
H. vulgaris	Costa Rica	CRA03c	GU722749
H. vulgaris	Costa Rica	CRA05a	GU722735
H. vulgaris	Costa Rica	CRA06g	GU722750
H. vulgaris	USA	GA01a	GU722737
H. vulgaris	Hungary	HUN01c	GU722703
H. vulgaris	Japan	J7	GU722713
H. vulgaris	Mexico	MEX01a	GU722726
H. vulgaris	Panama	PAN01a	GU722720
H. vulgaris	South Africa	RSA01a	GU722707
H. vulgaris	South Africa	RSA02a	GU722704
H. vulgaris	South Africa	RSA04a	GU722705
H. vulgaris	South Africa	RSA05a	GU722706
H. vulgaris	Switzerland	Zurich	GU722712
H. vulgaris (H.carnea)	Canada	950f	GU722725
H. vulgaris (H.littoralis)	USA	1736d	GU722731
H. vulgaris (H.littoralis)	USA	745x	GU722732
H. vulgaris (H.magnipapillata)	Japan	105	GU722708
