## Supplementary Data 5 for "The dynamic genomes of Hydra and the anciently active repeat complement of animal chromosomes"

### Sheet: SD5
Supplementary Data 5. TE families with cell type-specific expression
Cluster	Major TE group	Family	p_val_adj	avg_log2FC	pct.1	pct.2
En_differentiated	DNA	CMC-Chapaev-3	4.01121e-84	1.04987	0.519	0.328
En_BodyCol/SC	DNA	TcMar-Tc1	1.14176e-292	1.02255	0.803	0.536
En_BodyCol/SC	DNA	PIF-Harbinger	5.05124e-146	1.0298	0.666	0.45
En_BodyCol/SC	DNA	hAT-Charlie	8.33462e-92	1.24048	0.541	0.364
Ec_differentiated	DNA	hAT-hAT5	6.59006e-129	1.00904	0.6	0.32
I_ISC	DNA	MULE-NOF	6.52106e-171	1.43405	0.622	0.32
