## Supplementary Data 6 for "The dynamic genomes of Hydra and the anciently active repeat complement of animal chromosomes"

### Sheet: SD6
Supplementary Data 6. TE subfamilies with cell type-specific expression
Cluster	Major TE group	Family	Subfamily	p_val_adj	avg_log2FC	pct.1	pct.2
En_differentiated	DNA	TcMar-Tc1	rnd-6_family-5145	1.89877e-231	1.45524	0.657	0.334
En_differentiated	DNA	TcMar-Fot1	rnd-5_family-5977	2.56673e-224	2.70824	0.264	0.063
En_differentiated	DNA	Kolobok-E	rnd-6_family-2820	3.78159e-110	2.46557	0.14	0.033
En_differentiated	DNA	hAT-Ac	rnd-6_family-1056	1.376e-108	1.35563	0.261	0.095
En_differentiated	DNA	CMC-Chapaev-3	rnd-5_family-1774	3.05289e-87	1.1189	0.507	0.313
En_differentiated	DNA	hAT-Ac	rnd-6_family-158	3.39655e-71	1.2328	0.299	0.149
En_differentiated	DNA	MULE-MuDR	rnd-6_family-7159	7.21434e-71	1.35947	0.185	0.07
En_differentiated	DNA	TcMar-Fot1	rnd-5_family-2385	9.17227e-56	1.52574	0.11	0.035
En_BodyCol/SC	DNA	TcMar-Tc1	rnd-6_family-5145	0	1.89042	0.732	0.292
En_BodyCol/SC	DNA	hAT-Ac	rnd-6_family-1056	0	3.39329	0.46	0.041
En_BodyCol/SC	DNA	CMC-EnSpm	rnd-6_family-3074	0	2.52978	0.313	0.065
En_BodyCol/SC	DNA	MULE-MuDR	rnd-6_family-7159	0	2.59006	0.268	0.044
En_BodyCol/SC	DNA	CMC-Chapaev-3	rnd-5_family-1774	2.46312e-229	1.04833	0.569	0.284
En_BodyCol/SC	LTR	Gypsy	rnd-1_family-1419	1.4918e-207	1.74884	0.194	0.044
En_BodyCol/SC	DNA	PIF-Harbinger	rnd-1_family-55	1.08558e-186	1.17292	0.633	0.383
En_BodyCol/SC	DNA	PIF-ISL2EU	rnd-6_family-308	7.86263e-185	1.15661	0.315	0.115
En_BodyCol/SC	DNA	TcMar-Fot1	rnd-5_family-253	1.76151e-176	1.40593	0.218	0.063
En_BodyCol/SC	DNA	TcMar-Fot1	rnd-5_family-2385	2.09546e-170	1.8176	0.132	0.024
En_BodyCol/SC	DNA	hAT-Charlie	rnd-1_family-0	3.08223e-169	1.87258	0.467	0.247
En_BodyCol/SC	DNA	hAT-Tip100	rnd-5_family-1038	1.11087e-159	1.1027	0.285	0.106
En_BodyCol/SC	LINE	RTE-X	rnd-3_family-373	7.01862e-153	1.94375	0.389	0.193
En_BodyCol/SC	LINE	RTE-X	rnd-6_family-804	2.1256e-147	1.6378	0.382	0.187
En_BodyCol/SC	DNA	hAT-Ac	rnd-6_family-47	4.15334e-122	1.72016	0.111	0.024
Ec_BodyCol/SC	DNA	CMC-EnSpm	rnd-5_family-123	0	1.76217	0.682	0.285
Ec_BodyCol/SC	LINE	Rex-Babar	rnd-6_family-3886	4.56923e-224	1.22412	0.545	0.207
Ec_BodyCol/SC	DNA	hAT-hAT5	rnd-5_family-1804	2.8203e-201	1.02152	0.572	0.233
Ec_BodyCol/SC	DNA	Maverick	rnd-5_family-1623	1.93786e-160	1.38954	0.236	0.06
Ec_BodyCol/SC	LTR	Gypsy	rnd-5_family-391	1.40702e-68	1.10064	0.141	0.043
Ec_differentiated	DNA	hAT-hAT5	rnd-5_family-1804	1.94263e-207	1.48839	0.573	0.239
Ec_differentiated	LINE	Rex-Babar	rnd-6_family-3886	2.09244e-129	1.2731	0.483	0.218
Ec_differentiated	DNA	Sola-2	rnd-1_family-243	9.19503e-74	2.02061	0.141	0.04
Ec_differentiated	DNA	CMC-Transib	rnd-1_family-178	4.92832e-71	1.50557	0.179	0.06
Ec_differentiated	DNA	CMC-EnSpm	rnd-6_family-8718	1.48684e-63	1.27269	0.179	0.063
Ec_differentiated	LTR	Pao	rnd-1_family-543	4.46594e-57	1.31467	0.112	0.031
Ec_differentiated	DNA	Maverick	rnd-5_family-1623	3.14946e-53	1.05033	0.178	0.068
Ec_differentiated	DNA	Sola-2	rnd-5_family-507	3.64563e-47	1.13975	0.178	0.073
Ec_differentiated	LTR	ERVK	rnd-5_family-1868	6.3438e-43	1.6174	0.157	0.064
Ec_differentiated	LTR	Gypsy	rnd-5_family-391	4.13413e-28	1.00006	0.115	0.047
I_ISC	DNA	MULE-NOF	rnd-6_family-4265	2.9964e-242	1.94825	0.474	0.15
I_ISC	LINE	L2	rnd-4_family-660	2.48316e-155	1.10163	0.489	0.197
I_ISC	LINE	L2	rnd-1_family-675	4.91617e-145	1.0511	0.627	0.326
I_ISC	LINE	L2	rnd-6_family-4044	6.32253e-95	1.68106	0.115	0.021
I_ISC	DNA	CMC-EnSpm	rnd-5_family-2476	1.77125e-66	1.42314	0.181	0.06
I_ISC	DNA	hAT-hATm	rnd-6_family-11946	1.20301e-65	1.44132	0.156	0.047
I_ISC	LINE	L2	rnd-6_family-4788	2.71212e-42	1.10201	0.135	0.048
I_ISC	DNA	TcMar-Tc1	rnd-6_family-10366	1.29074e-41	1.04326	0.179	0.075
I_ISC	DNA	MULE-NOF	rnd-6_family-5400	2.33739e-40	1.2143	0.113	0.038
I_differentiated	DNA	CMC-EnSpm	rnd-1_family-861	1.92087e-17	1.01015	0.151	0.221
I_differentiated	LINE	CR1	rnd-1_family-110	1.7333e-10	1.56113	0.111	0.084
I_differentiated	LINE	CR1	rnd-4_family-558	2.58625e-07	1.44681	0.187	0.166
I_differentiated	LTR	Gypsy	rnd-6_family-4895	3.36422e-07	1.57554	0.371	0.405
I_differentiated	LINE	CR1	rnd-4_family-416	1.25247e-06	1.1691	0.139	0.184
I_differentiated	DNA	CMC-Chapaev	rnd-6_family-7462	0.0295226	1.07312	0.163	0.202
