## Supplementary Data 7 for "The dynamic genomes of Hydra and the anciently active repeat complement of animal chromosomes"

### Sheet: SD7
Supplementary Data 7. TE loci with cell type-specific expression
Cluster	Major TE group	Family	Subfamily	Chromosome	Start	End	Strand	p_val_adj	avg_log2FC	pct.1	pct.2
En_differentiated	DNA	TcMar-Tc1	rnd-6_family-5145	HVAEP15	668768	670443	+	6.78e-172	2.02669	0.315	0.103
En_differentiated	DNA	TcMar-Tc1	rnd-6_family-5145	HVAEP15	15536	17367	+	3.43e-153	1.99351	0.266	0.082
En_differentiated	DNA	CMC-EnSpm	rnd-5_family-3934	HVAEP2	4751649	4753120	+	1.13e-148	1.45034	0.47	0.223
En_differentiated	DNA	TcMar-Tc1	rnd-6_family-5145	HVAEP15	282336	284134	+	2.15e-118	2.52342	0.152	0.036
En_differentiated	DNA	TcMar-Tc1	rnd-6_family-5145	HVAEP8	384659	386495	+	2e-112	1.74486	0.258	0.094
En_differentiated	DNA	hAT-hAT5	rnd-5_family-1804	HVAEP1	80726820	80728065	+	1.78e-109	2.05883	0.199	0.062
En_differentiated	DNA	hAT-Ac	rnd-6_family-1056	HVAEP13	10921738	10928448	-	2.68e-105	1.55266	0.224	0.075
En_differentiated	DNA	hAT-Tip100	rnd-4_family-1703	HVAEP1	28376330	28378329	+	6.78e-92	3.09687	0.104	0.022
En_differentiated	LTR	Gypsy	rnd-6_family-9419	HVAEP10	41933272	41937931	+	1.45e-67	1.04593	0.29	0.14
En_differentiated	DNA	TcMar-Tc1	rnd-6_family-5145	HVAEP15	54130926	54132562	+	1.11e-66	1.81201	0.141	0.046
En_differentiated	DNA	TcMar-Tc1	rnd-6_family-5145	HVAEP1	77640853	77642229	+	3.01e-52	1.6003	0.135	0.049
En_differentiated	DNA	TcMar-Tc1	rnd-6_family-5145	HVAEP15	762081	763915	+	3.68e-52	1.64461	0.153	0.06
En_differentiated	DNA	CMC-Chapaev-3	rnd-5_family-1774	HVAEP1	7038072	7039512	-	3.19e-46	2.16726	0.104	0.035
En_differentiated	DNA	TcMar-Tc1	rnd-6_family-5145	HVAEP6	60171280	60172622	+	6.71e-41	1.92569	0.113	0.042
En_differentiated	LTR	Gypsy	rnd-6_family-9419	HVAEP1	55586576	55590596	+	9.55e-41	1.5008	0.147	0.063
En_differentiated	DNA	TcMar-Fot1	rnd-5_family-253	HVAEP1	33060294	33063087	+	1.08e-39	1.67433	0.119	0.046
En_differentiated	DNA	CMC-EnSpm	rnd-5_family-3934	HVAEP2	15005210	15007293	+	5.62e-35	1.12227	0.143	0.064
En_differentiated	DNA	TcMar-Tc1	rnd-6_family-5145	HVAEP1	78976511	78978355	+	2.35e-33	1.28667	0.138	0.062
En_differentiated	DNA	CMC-EnSpm	rnd-5_family-3934	HVAEP2	3057697	3059127	+	7.22e-31	1.5161	0.1	0.04
En_differentiated	DNA	CMC-EnSpm	rnd-5_family-3934	HVAEP2	18560863	18562282	+	1.46e-30	1.29628	0.148	0.072
En_differentiated	DNA	TcMar-Tc1	rnd-6_family-5145	HVAEP2	46215	48043	+	1.34e-28	1.53743	0.101	0.041
En_differentiated	LINE	Rex-Babar	rnd-6_family-3886	HVAEP8	7054418	7055990	-	3.18e-27	1.61262	0.103	0.044
En_differentiated	DNA	TcMar-Tc1	rnd-6_family-5145	HVAEP1	29881297	29884128	+	1.23e-24	1.33195	0.12	0.057
En_differentiated	DNA	CMC-EnSpm	rnd-5_family-3934	HVAEP2	14472072	14474262	+	1.78e-23	1.21174	0.129	0.065
En_differentiated	DNA	CMC-Chapaev-3	rnd-5_family-1774	HVAEP1	2829444	2831195	-	1.15e-22	1.20677	0.161	0.088
En_differentiated	DNA	CMC-EnSpm	rnd-5_family-3934	HVAEP2	5947476	5948877	+	1.71e-22	1.23397	0.163	0.09
En_differentiated	DNA	hAT-Ac	rnd-6_family-158	HVAEP12	67167896	67172097	-	1.21e-20	1.31134	0.104	0.049
En_differentiated	DNA	TcMar-Tc1	rnd-6_family-5145	HVAEP1	30022888	30026312	+	1.18e-19	1.2937	0.14	0.077
En_differentiated	DNA	CMC-Chapaev-3	rnd-5_family-1774	HVAEP1	6758134	6759715	-	2.01e-14	1.17037	0.102	0.054
En_differentiated	DNA	CMC-EnSpm	rnd-5_family-3934	HVAEP2	14281879	14284072	+	4.59e-14	1.02253	0.101	0.053
En_differentiated	DNA	CMC-EnSpm	rnd-5_family-3934	HVAEP2	3693724	3695120	+	7.88e-14	1.28139	0.104	0.055
En_differentiated	DNA	CMC-EnSpm	rnd-5_family-3934	HVAEP2	6790473	6791835	+	4.84e-10	1.15331	0.14	0.089
En_differentiated	DNA	PIF-Harbinger	rnd-1_family-55	HVAEP12	72007286	72010013	+	0.00218604	1.29018	0.192	0.147
En_BodyCol/SC	DNA	hAT-Ac	rnd-6_family-1056	HVAEP13	10921738	10928448	-	0	3.44154	0.377	0.032
En_BodyCol/SC	DNA	CMC-EnSpm	rnd-5_family-3934	HVAEP2	4751649	4753120	+	0	1.4159	0.52	0.192
En_BodyCol/SC	DNA	TcMar-Tc1	rnd-6_family-5145	HVAEP15	668768	670443	+	0	2.47275	0.371	0.074
En_BodyCol/SC	DNA	TcMar-Tc1	rnd-6_family-5145	HVAEP8	384659	386495	+	0	2.64789	0.344	0.063
En_BodyCol/SC	DNA	TcMar-Tc1	rnd-6_family-5145	HVAEP15	15536	17367	+	0	2.65651	0.313	0.057
En_BodyCol/SC	DNA	CMC-EnSpm	rnd-6_family-3074	HVAEP10	25963147	25969663	+	0	2.67144	0.306	0.063
En_BodyCol/SC	DNA	TcMar-Tc1	rnd-6_family-5145	HVAEP15	54130926	54132562	+	0	2.93457	0.205	0.025
En_BodyCol/SC	DNA	hAT-Ac	rnd-6_family-1056	HVAEP13	10362962	10370312	-	0	4.32138	0.144	0.006
En_BodyCol/SC	LTR	Gypsy	rnd-1_family-1419	HVAEP10	43090724	43092658	+	0	3.2691	0.134	0.009
En_BodyCol/SC	DNA	MULE-MuDR	rnd-6_family-7159	HVAEP14	4120942	4123454	-	1.31e-285	2.94969	0.143	0.015
En_BodyCol/SC	DNA	TcMar-Fot1	rnd-5_family-253	HVAEP1	33060294	33063087	+	1.45e-273	2.53521	0.179	0.028
En_BodyCol/SC	DNA	TcMar-Tc1	rnd-6_family-5145	HVAEP1	78976511	78978355	+	6.84e-261	2.38643	0.208	0.042
En_BodyCol/SC	DNA	CMC-EnSpm	rnd-5_family-3934	HVAEP2	15005210	15007293	+	3.97e-255	1.91576	0.212	0.043
En_BodyCol/SC	LTR	Gypsy	rnd-6_family-9419	HVAEP1	55586576	55590596	+	1.24e-240	2.0914	0.206	0.044
En_BodyCol/SC	DNA	CMC-EnSpm	rnd-5_family-3934	HVAEP2	3057697	3059127	+	1.29e-226	2.45237	0.151	0.024
En_BodyCol/SC	DNA	TcMar-Tc1	rnd-6_family-5145	HVAEP1	77640853	77642229	+	4.22e-225	2.11433	0.177	0.034
En_BodyCol/SC	DNA	hAT-hAT5	rnd-5_family-1804	HVAEP1	80726820	80728065	+	1.39e-207	1.6924	0.206	0.049
En_BodyCol/SC	LINE	Rex-Babar	rnd-6_family-3886	HVAEP8	7054418	7055990	-	7.03e-204	2.22311	0.155	0.029
En_BodyCol/SC	LINE	CR1	rnd-6_family-2021	HVAEP12	40207972	40211303	+	4.08e-186	1.08677	0.226	0.065
En_BodyCol/SC	DNA	TcMar-Tc1	rnd-6_family-5145	HVAEP15	282336	284134	+	1.14e-182	2.32709	0.145	0.028
En_BodyCol/SC	DNA	hAT-Tip100	rnd-5_family-1038	HVAEP13	32983497	32984699	-	1.42e-181	1.43869	0.27	0.091
En_BodyCol/SC	DNA	TcMar-Tc1	rnd-6_family-5145	HVAEP1	29881297	29884128	+	1.41e-178	2.05109	0.173	0.041
En_BodyCol/SC	DNA	TcMar-Tc1	rnd-6_family-5145	HVAEP15	762081	763915	+	6.2e-162	1.93929	0.178	0.047
En_BodyCol/SC	DNA	TcMar-Tc1	rnd-6_family-5145	HVAEP6	60171280	60172622	+	3.77e-157	2.27383	0.14	0.03
En_BodyCol/SC	LINE	CR1	rnd-6_family-2021	HVAEP8	20115345	20118738	+	9.99e-154	1.23921	0.161	0.04
En_BodyCol/SC	DNA	PIF-Harbinger	rnd-1_family-55	HVAEP2	39514731	39517434	+	6.33e-144	2.04574	0.506	0.302
En_BodyCol/SC	DNA	TcMar-Tc1	rnd-6_family-5145	HVAEP2	29232964	29234751	+	1e-143	2.35551	0.101	0.017
En_BodyCol/SC	DNA	TcMar-Tc1	rnd-6_family-5145	HVAEP2	46215	48043	+	4.03e-110	2.11731	0.123	0.032
En_BodyCol/SC	DNA	CMC-Chapaev-3	rnd-5_family-1774	HVAEP1	10230280	10232080	-	1.48e-102	1.93016	0.104	0.024
En_BodyCol/SC	DNA	CMC-Chapaev-3	rnd-5_family-1774	HVAEP1	7038072	7039512	-	2.63e-98	1.60798	0.109	0.028
En_BodyCol/SC	DNA	CMC-EnSpm	rnd-5_family-3934	HVAEP2	18560863	18562282	+	1.9e-93	1.07185	0.169	0.061
En_BodyCol/SC	DNA	CMC-EnSpm	rnd-5_family-3934	HVAEP2	14472072	14474262	+	9.38e-92	1.11681	0.155	0.054
En_BodyCol/SC	DNA	CMC-Chapaev-3	rnd-5_family-1774	HVAEP1	2829444	2831195	-	1.89e-84	1.07664	0.188	0.077
En_BodyCol/SC	DNA	CMC-EnSpm	rnd-5_family-3934	HVAEP2	14281879	14284072	+	1.46e-80	1.34206	0.13	0.044
En_BodyCol/SC	DNA	TcMar-Tc1	rnd-6_family-5145	HVAEP1	30022888	30026312	+	4.99e-77	1.18889	0.166	0.066
En_BodyCol/SC	LINE	Rex-Babar	rnd-6_family-3886	HVAEP8	7156762	7158323	-	2.33e-71	1.26517	0.127	0.045
En_BodyCol/SC	DNA	CMC-EnSpm	rnd-5_family-3934	HVAEP2	5947476	5948877	+	4.95e-64	1.0531	0.18	0.081
En_BodyCol/SC	DNA	CMC-Chapaev-3	rnd-5_family-1774	HVAEP1	6758134	6759715	-	4.37e-54	1.16039	0.118	0.046
En_BodyCol/SC	DNA	CMC-EnSpm	rnd-5_family-3934	HVAEP2	13987639	13989611	+	4.31e-53	1.00494	0.105	0.039
En_BodyCol/SC	DNA	TcMar-Tc1	rnd-6_family-5145	HVAEP1	30131083	30132364	+	1.94e-46	1.23235	0.113	0.047
En_BodyCol/SC	DNA	PIF-Harbinger	rnd-1_family-55	HVAEP2	14396561	14399263	+	4.72e-45	1.59969	0.378	0.26
En_BodyCol/SC	DNA	PIF-Harbinger	rnd-1_family-55	HVAEP5	10824245	10826947	+	3.63e-41	1.5985	0.37	0.255
En_BodyCol/SC	DNA	PIF-Harbinger	rnd-1_family-55	HVAEP9	51306362	51308751	+	2.93e-36	2.92036	0.174	0.101
En_BodyCol/SC	DNA	PIF-Harbinger	rnd-1_family-55	HVAEP11	18415752	18418454	+	7.75e-36	1.34176	0.358	0.252
En_BodyCol/SC	DNA	PIF-Harbinger	rnd-1_family-55	HVAEP6	59917008	59919706	+	6.49e-27	1.24561	0.349	0.254
En_BodyCol/SC	DNA	PIF-Harbinger	rnd-1_family-55	HVAEP12	26788733	26791455	+	4.99e-25	1.12601	0.33	0.239
En_BodyCol/SC	DNA	PIF-Harbinger	rnd-1_family-55	HVAEP4	27099315	27102044	+	1.6e-19	1.29659	0.311	0.232
En_BodyCol/SC	DNA	PIF-Harbinger	rnd-1_family-55	HVAEP8	42965537	42968218	+	3.11e-18	1.37298	0.285	0.208
En_BodyCol/SC	DNA	PIF-Harbinger	rnd-1_family-55	HVAEP13	18139445	18142141	+	4.47e-18	1.33691	0.236	0.168
En_BodyCol/SC	DNA	PIF-Harbinger	rnd-1_family-55	HVAEP11	53484871	53487576	+	2.21e-13	1.2255	0.257	0.193
En_BodyCol/SC	DNA	PIF-Harbinger	rnd-1_family-55	HVAEP8	18607473	18610187	+	2.62e-13	2.73595	0.253	0.191
En_BodyCol/SC	DNA	PIF-Harbinger	rnd-1_family-55	HVAEP14	26637852	26640550	+	5.6e-13	1.2138	0.265	0.2
En_BodyCol/SC	DNA	PIF-Harbinger	rnd-1_family-55	HVAEP10	13559267	13561958	+	9.02e-13	1.35199	0.284	0.218
En_BodyCol/SC	DNA	PIF-Harbinger	rnd-1_family-55	HVAEP4	30377679	30380379	+	1.01e-12	1.0963	0.282	0.216
En_BodyCol/SC	DNA	PIF-Harbinger	rnd-1_family-55	HVAEP13	20850039	20852735	+	4.81e-12	1.0048	0.272	0.208
En_BodyCol/SC	DNA	PIF-Harbinger	rnd-1_family-55	HVAEP5	34223715	34226340	+	1.21e-09	1.2317	0.22	0.166
En_BodyCol/SC	DNA	PIF-Harbinger	rnd-1_family-55	HVAEP13	53012047	53014738	+	8.74e-09	1.2336	0.246	0.192
En_BodyCol/SC	DNA	PIF-Harbinger	rnd-1_family-55	HVAEP8	31547514	31550236	+	2.25e-08	1.2023	0.26	0.204
En_BodyCol/SC	DNA	PIF-Harbinger	rnd-1_family-55	HVAEP10	8232339	8235048	+	5.66e-07	1.90836	0.214	0.167
En_BodyCol/SC	DNA	PIF-Harbinger	rnd-1_family-55	HVAEP10	33649667	33652364	+	1.92e-06	1.09273	0.26	0.208
En_BodyCol/SC	DNA	PIF-Harbinger	rnd-1_family-55	HVAEP9	36610810	36613523	+	8.19e-06	1.03581	0.229	0.181
En_BodyCol/SC	DNA	PIF-Harbinger	rnd-1_family-55	HVAEP9	61520422	61523110	+	8.28e-05	1.11323	0.233	0.188
En_BodyCol/SC	DNA	PIF-Harbinger	rnd-1_family-55	HVAEP14	28060328	28063027	+	0.00019869	1.06185	0.233	0.189
En_BodyCol/SC	DNA	PIF-Harbinger	rnd-1_family-55	HVAEP13	43927291	43929987	+	0.00023489	1.05952	0.215	0.173
En_BodyCol/SC	DNA	PIF-Harbinger	rnd-1_family-55	HVAEP2	7735022	7737801	+	0.00027718	1.94548	0.188	0.148
En_BodyCol/SC	DNA	PIF-Harbinger	rnd-1_family-55	HVAEP9	2171301	2173984	+	0.0003598	1.33398	0.209	0.169
En_BodyCol/SC	DNA	PIF-Harbinger	rnd-1_family-55	HVAEP9	18387685	18390388	+	0.00041023	1.00851	0.227	0.184
En_BodyCol/SC	DNA	PIF-Harbinger	rnd-1_family-55	HVAEP10	3189416	3192109	+	0.00054126	1.1769	0.231	0.189
En_BodyCol/SC	DNA	PIF-Harbinger	rnd-1_family-55	HVAEP5	17412271	17414963	+	0.00078952	1.12402	0.206	0.165
En_BodyCol/SC	DNA	PIF-Harbinger	rnd-1_family-55	HVAEP13	49578556	49581241	+	0.00119248	1.58822	0.216	0.175
En_BodyCol/SC	DNA	PIF-Harbinger	rnd-1_family-55	HVAEP1	22690566	22693275	+	0.00524605	1.32792	0.215	0.176
En_BodyCol/SC	DNA	PIF-Harbinger	rnd-1_family-55	HVAEP15	43684937	43686270	+	0.00570539	1.03854	0.235	0.195
En_BodyCol/SC	DNA	PIF-Harbinger	rnd-1_family-55	HVAEP11	16615675	16618377	+	0.00597711	2.31882	0.193	0.157
En_BodyCol/SC	DNA	PIF-Harbinger	rnd-1_family-55	HVAEP3	61561404	61564093	+	0.00993009	1.27192	0.219	0.181
En_BodyCol/SC	DNA	PIF-Harbinger	rnd-1_family-55	HVAEP5	39560428	39563117	+	0.0214855	1.1161	0.214	0.176
En_BodyCol/SC	DNA	PIF-Harbinger	rnd-1_family-55	HVAEP8	18435333	18438035	+	0.0495889	1.10945	0.179	0.145
Ec_BodyCol/SC	DNA	CMC-EnSpm	rnd-5_family-123	HVAEP6	10641717	10643981	+	0	3.54493	0.552	0.066
Ec_BodyCol/SC	DNA	CMC-EnSpm	rnd-5_family-3934	HVAEP1	27367624	27369080	+	0	2.2234	0.357	0.059
Ec_BodyCol/SC	DNA	hAT-hAT5	rnd-5_family-1804	HVAEP2	1282996	1284155	+	0	2.39795	0.255	0.036
Ec_BodyCol/SC	DNA	CMC-EnSpm	rnd-5_family-123	HVAEP8	11488555	11489810	+	0	3.16673	0.183	0.015
Ec_BodyCol/SC	DNA	TcMar-Tc1	rnd-6_family-5145	HVAEP15	54802215	54804058	+	5.15e-258	2.36875	0.249	0.045
Ec_BodyCol/SC	DNA	TcMar-Tc1	rnd-6_family-5145	HVAEP6	60887710	60889349	+	2.5e-251	2.98786	0.168	0.02
Ec_BodyCol/SC	LINE	Rex-Babar	rnd-6_family-3886	HVAEP8	9085704	9087260	-	1.74e-232	2.66858	0.179	0.025
Ec_BodyCol/SC	DNA	Maverick	rnd-5_family-1623	HVAEP3	58847422	58852710	+	1.85e-225	3.11529	0.123	0.011
Ec_BodyCol/SC	DNA	PiggyBac	rnd-5_family-10	HVAEP12	35582205	35583698	+	8.1e-200	2.69816	0.106	0.009
Ec_BodyCol/SC	DNA	TcMar-Tc1	rnd-6_family-5145	HVAEP6	61014250	61015933	+	4.1e-173	2.61577	0.151	0.024
Ec_BodyCol/SC	DNA	CMC-EnSpm	rnd-6_family-8718	HVAEP4	51715338	51716393	-	6.72e-130	1.32477	0.156	0.033
Ec_BodyCol/SC	DNA	hAT-hAT5	rnd-5_family-1804	HVAEP1	27370425	27371852	+	7.32e-128	1.71464	0.131	0.024
Ec_BodyCol/SC	DNA	TcMar-Tc1	rnd-6_family-5145	HVAEP6	61221861	61223122	+	4.85e-124	2.25254	0.133	0.025
Ec_BodyCol/SC	DNA	Zisupton	rnd-6_family-8870	HVAEP7	9662698	9666983	-	5.37e-110	1.50381	0.227	0.072
Ec_BodyCol/SC	LINE	Rex-Babar	rnd-6_family-3886	HVAEP8	8897684	8899249	-	5.57e-94	1.49962	0.158	0.043
Ec_BodyCol/SC	DNA	CMC-EnSpm	rnd-5_family-3934	HVAEP2	9510292	9511759	+	1.8e-70	1.23944	0.175	0.06
Ec_BodyCol/SC	DNA	CMC-EnSpm	rnd-5_family-3934	HVAEP2	6790473	6791835	+	2.2e-65	1.0407	0.207	0.082
Ec_BodyCol/SC	DNA	PIF-Harbinger	rnd-1_family-55	HVAEP2	39514731	39517434	+	5.58e-65	1.20054	0.52	0.318
Ec_BodyCol/SC	DNA	PIF-Harbinger	rnd-1_family-55	HVAEP2	14396561	14399263	+	1.02e-57	1.23167	0.447	0.262
Ec_BodyCol/SC	DNA	PIF-Harbinger	rnd-1_family-55	HVAEP6	59917008	59919706	+	1.34e-48	1.61222	0.421	0.254
Ec_BodyCol/SC	DNA	CMC-EnSpm	rnd-5_family-3934	HVAEP2	13731306	13733671	+	1.07e-47	1.03357	0.136	0.049
Ec_BodyCol/SC	DNA	PIF-Harbinger	rnd-1_family-55	HVAEP4	27099315	27102044	+	2.01e-42	1.21622	0.384	0.231
Ec_BodyCol/SC	DNA	CMC-EnSpm	rnd-5_family-3934	HVAEP2	3886927	3888289	+	2.24e-42	1.13009	0.139	0.054
Ec_BodyCol/SC	DNA	PIF-Harbinger	rnd-1_family-55	HVAEP12	26788733	26791455	+	3.13e-42	1.09364	0.394	0.24
Ec_BodyCol/SC	DNA	CMC-EnSpm	rnd-5_family-3934	HVAEP2	6068603	6070071	+	9.05e-39	1.00303	0.146	0.061
Ec_BodyCol/SC	DNA	PIF-Harbinger	rnd-1_family-55	HVAEP1	8586848	8589550	+	1.66e-37	1.23715	0.393	0.246
Ec_BodyCol/SC	DNA	PIF-Harbinger	rnd-1_family-55	HVAEP8	42965537	42968218	+	1.76e-26	1.2009	0.329	0.21
Ec_BodyCol/SC	DNA	PIF-Harbinger	rnd-1_family-55	HVAEP2	62462045	62464742	+	6.21e-26	1.41276	0.327	0.208
Ec_BodyCol/SC	DNA	PIF-Harbinger	rnd-1_family-55	HVAEP3	8083100	8085799	+	5.59e-25	1.09152	0.327	0.209
Ec_BodyCol/SC	DNA	PIF-Harbinger	rnd-1_family-55	HVAEP10	13559267	13561958	+	2.84e-20	1.14599	0.327	0.219
Ec_BodyCol/SC	DNA	PIF-Harbinger	rnd-1_family-55	HVAEP13	53012047	53014738	+	6.18e-13	1.31994	0.28	0.193
Ec_BodyCol/SC	DNA	PIF-Harbinger	rnd-1_family-55	HVAEP13	28621416	28624109	+	2.13e-09	1.21811	0.259	0.181
Ec_BodyCol/SC	DNA	PIF-Harbinger	rnd-1_family-55	HVAEP11	53798587	53801313	+	2.49e-09	1.78494	0.243	0.17
Ec_BodyCol/SC	DNA	PIF-Harbinger	rnd-1_family-55	HVAEP11	10071029	10073726	+	9.98e-09	2.08433	0.237	0.167
Ec_BodyCol/SC	DNA	PIF-Harbinger	rnd-1_family-55	HVAEP13	42040656	42043349	+	1.27e-07	1.07021	0.231	0.163
Ec_BodyCol/SC	DNA	PIF-Harbinger	rnd-1_family-55	HVAEP13	19415547	19418229	+	3.96e-07	1.25168	0.182	0.126
Ec_BodyCol/SC	DNA	PIF-Harbinger	rnd-1_family-55	HVAEP13	28348623	28351318	+	8.64e-05	1.23692	0.209	0.151
Ec_BodyCol/SC	DNA	PIF-Harbinger	rnd-1_family-55	HVAEP5	33780414	33783105	+	0.00035646	1.29209	0.148	0.103
Ec_BodyCol/SC	DNA	PIF-Harbinger	rnd-1_family-55	HVAEP11	21939079	21941778	+	0.00073244	1.00335	0.183	0.133
Ec_BodyCol/SC	DNA	PIF-Harbinger	rnd-1_family-55	HVAEP2	8801140	8803864	+	0.00915608	1.21457	0.203	0.153
Ec_BodyCol/SC	DNA	PIF-Harbinger	rnd-1_family-55	HVAEP10	40419550	40422262	+	0.0115164	1.98083	0.148	0.108
Ec_BodyCol/SC	DNA	CMC-EnSpm	rnd-1_family-6	HVAEP12	69499580	69500717	+	0.011853	1.53504	0.118	0.081
Ec_differentiated	DNA	hAT-hAT5	rnd-5_family-1804	HVAEP2	1282996	1284155	+	0	2.93835	0.275	0.037
Ec_differentiated	DNA	CMC-EnSpm	rnd-5_family-3934	HVAEP1	27367624	27369080	+	2.07e-243	2.09582	0.313	0.067
Ec_differentiated	LINE	Rex-Babar	rnd-6_family-3886	HVAEP15	54367447	54368754	-	1.87e-221	3.69261	0.132	0.012
Ec_differentiated	DNA	CMC-EnSpm	rnd-5_family-123	HVAEP6	10641717	10643981	+	5.78e-221	1.85664	0.355	0.092
Ec_differentiated	DNA	CMC-EnSpm	rnd-5_family-123	HVAEP8	11488555	11489810	+	5.67e-167	2.97278	0.148	0.021
Ec_differentiated	DNA	hAT-hAT5	rnd-5_family-1804	HVAEP1	27370425	27371852	+	1.69e-165	2.6619	0.154	0.023
Ec_differentiated	DNA	TcMar-Tc1	rnd-6_family-5145	HVAEP15	54802215	54804058	+	1.26e-130	2.27101	0.208	0.052
Ec_differentiated	DNA	CMC-EnSpm	rnd-5_family-3934	HVAEP2	4751649	4753120	+	7.25e-99	1.01678	0.473	0.229
Ec_differentiated	DNA	PIF-ISL2EU	rnd-6_family-8556	HVAEP11	10010859	10014823	+	3.28e-92	2.14429	0.208	0.065
Ec_differentiated	DNA	TcMar-Tc1	rnd-6_family-5145	HVAEP6	61014250	61015933	+	1.15e-88	2.43843	0.127	0.028
Ec_differentiated	DNA	PIF-ISL2EU	rnd-6_family-8556	HVAEP11	32085592	32089212	+	2.07e-86	1.38291	0.209	0.067
Ec_differentiated	DNA	Zisupton	rnd-6_family-8870	HVAEP7	9662698	9666983	-	1.29e-85	2.1079	0.22	0.075
Ec_differentiated	DNA	Zisupton	rnd-6_family-8870	HVAEP13	17994697	17999015	-	8.88e-80	1.31921	0.28	0.113
Ec_differentiated	DNA	PIF-ISL2EU	rnd-6_family-8556	HVAEP9	51777839	51781805	+	2.95e-68	1.16376	0.181	0.061
Ec_differentiated	DNA	TcMar-Tc1	rnd-6_family-5145	HVAEP6	60887710	60889349	+	5.99e-67	1.9028	0.111	0.027
Ec_differentiated	DNA	PIF-ISL2EU	rnd-6_family-8556	HVAEP8	3974868	3978837	+	8.77e-65	1.47434	0.174	0.059
Ec_differentiated	DNA	CMC-EnSpm	rnd-5_family-3934	HVAEP2	5947476	5948877	+	1.75e-60	1.24122	0.218	0.087
Ec_differentiated	DNA	CMC-EnSpm	rnd-6_family-8718	HVAEP4	51715338	51716393	-	7.03e-60	1.96042	0.128	0.037
Ec_differentiated	LINE	Rex-Babar	rnd-6_family-3886	HVAEP8	9085704	9087260	-	1.95e-54	2.03113	0.115	0.033
Ec_differentiated	DNA	PIF-ISL2EU	rnd-6_family-8556	HVAEP9	4962138	4966121	+	7.39e-54	1.24587	0.143	0.047
Ec_differentiated	DNA	CMC-EnSpm	rnd-5_family-3934	HVAEP2	6790473	6791835	+	5.25e-49	1.22823	0.201	0.085
Ec_differentiated	DNA	PIF-ISL2EU	rnd-6_family-8556	HVAEP4	3647320	3651305	+	1.71e-43	1.30804	0.135	0.048
Ec_differentiated	DNA	hAT-hAT5	rnd-5_family-1804	HVAEP1	7977995	7980716	+	1.22e-40	1.12877	0.122	0.043
Ec_differentiated	DNA	PIF-ISL2EU	rnd-6_family-8556	HVAEP11	45215253	45219211	+	3.88e-40	1.31174	0.105	0.034
Ec_differentiated	DNA	CMC-Chapaev-3	rnd-5_family-1774	HVAEP1	2829444	2831195	-	3.19e-38	1.14949	0.192	0.087
Ec_differentiated	DNA	CMC-EnSpm	rnd-5_family-3934	HVAEP2	1040119	1041507	+	1.23e-36	1.24753	0.172	0.076
Ec_differentiated	DNA	CMC-EnSpm	rnd-5_family-3934	HVAEP2	1340006	1341415	+	1.33e-34	1.36521	0.125	0.048
Ec_differentiated	LINE	Rex-Babar	rnd-6_family-3886	HVAEP8	8897684	8899249	-	5.79e-34	1.43575	0.124	0.048
Ec_differentiated	DNA	CMC-EnSpm	rnd-5_family-3934	HVAEP2	7975277	7976681	+	2.36e-24	1.06461	0.174	0.09
Ec_differentiated	DNA	Zisupton	rnd-6_family-8870	HVAEP1	22820867	22823884	-	4.32e-24	1.25779	0.11	0.046
Ec_differentiated	DNA	CMC-EnSpm	rnd-5_family-3934	HVAEP2	12069840	12071290	+	5.21e-24	1.22353	0.107	0.045
Ec_differentiated	DNA	Zisupton	rnd-6_family-8870	HVAEP1	7473311	7477247	-	2.5e-23	1.25789	0.138	0.065
Ec_differentiated	DNA	CMC-EnSpm	rnd-5_family-3934	HVAEP2	6068603	6070071	+	1.75e-21	1.03736	0.133	0.063
Ec_differentiated	DNA	CMC-EnSpm	rnd-5_family-3934	HVAEP2	7854641	7856087	+	8.1e-20	1.29058	0.104	0.046
Ec_differentiated	DNA	CMC-EnSpm	rnd-1_family-6	HVAEP13	20849888	20850998	+	2.5e-11	1.07338	0.172	0.104
Ec_differentiated	DNA	PIF-Harbinger	rnd-1_family-55	HVAEP5	33692068	33694767	+	1.05e-10	1.12836	0.262	0.177
Ec_differentiated	DNA	CMC-EnSpm	rnd-1_family-6	HVAEP6	44622028	44623224	+	4.07e-10	1.36132	0.149	0.089
Ec_differentiated	DNA	PIF-Harbinger	rnd-1_family-55	HVAEP5	40641570	40644261	+	1.48e-08	1.05809	0.184	0.118
Ec_differentiated	DNA	PIF-Harbinger	rnd-1_family-55	HVAEP5	28292750	28295437	+	1.46e-07	1.06506	0.188	0.123
Ec_differentiated	DNA	CMC-EnSpm	rnd-1_family-6	HVAEP13	27123360	27124397	+	4.2e-07	2.44467	0.119	0.071
Ec_differentiated	DNA	CMC-EnSpm	rnd-1_family-6	HVAEP7	28007497	28008586	+	5.71e-07	1.44734	0.146	0.092
Ec_differentiated	DNA	CMC-EnSpm	rnd-1_family-6	HVAEP2	60886367	60887504	+	6.19e-07	1.07192	0.124	0.075
Ec_differentiated	DNA	CMC-EnSpm	rnd-1_family-6	HVAEP15	49441528	49442713	+	6.48e-06	1.2165	0.101	0.059
Ec_differentiated	DNA	CMC-EnSpm	rnd-1_family-6	HVAEP2	68467260	68468400	+	6.79e-06	1.03198	0.11	0.066
Ec_differentiated	DNA	CMC-EnSpm	rnd-1_family-6	HVAEP8	3317912	3319053	+	8.23e-06	1.03121	0.11	0.067
Ec_differentiated	DNA	CMC-EnSpm	rnd-1_family-6	HVAEP12	72007105	72008243	+	8.79e-06	1.03086	0.11	0.067
Ec_differentiated	DNA	CMC-EnSpm	rnd-1_family-6	HVAEP9	2171112	2172259	+	9.14e-06	1.43882	0.121	0.075
Ec_differentiated	DNA	CMC-EnSpm	rnd-1_family-6	HVAEP14	21420014	21421154	+	2.2e-05	1.00545	0.114	0.07
Ec_differentiated	DNA	CMC-EnSpm	rnd-1_family-6	HVAEP15	47728523	47729657	+	7.09e-05	1.10429	0.102	0.062
Ec_differentiated	DNA	CMC-EnSpm	rnd-1_family-6	HVAEP9	5152971	5154111	+	8.17e-05	1.01311	0.104	0.063
Ec_differentiated	DNA	CMC-EnSpm	rnd-1_family-6	HVAEP14	28060147	28061286	+	8.63e-05	1.68631	0.118	0.074
Ec_differentiated	DNA	CMC-EnSpm	rnd-1_family-6	HVAEP13	28348440	28349581	+	0.00013833	1.0218	0.106	0.066
Ec_differentiated	DNA	CMC-EnSpm	rnd-1_family-6	HVAEP13	37118068	37119198	+	0.00039078	1.38764	0.11	0.07
Ec_differentiated	DNA	PIF-Harbinger	rnd-1_family-55	HVAEP13	2223823	2226512	+	0.00280835	1.3595	0.187	0.135
Ec_differentiated	DNA	PIF-Harbinger	rnd-1_family-55	HVAEP4	43195759	43198455	+	0.00301564	1.21904	0.12	0.079
Ec_differentiated	DNA	PIF-Harbinger	rnd-1_family-55	HVAEP2	59975427	59978101	+	0.00426919	1.19242	0.129	0.087
Ec_differentiated	DNA	CMC-EnSpm	rnd-1_family-6	HVAEP10	24636349	24637505	+	0.00600425	1.04478	0.1	0.064
Ec_differentiated	DNA	CMC-EnSpm	rnd-1_family-6	HVAEP8	57791583	57792727	+	0.010022	1.51553	0.104	0.067
Ec_differentiated	DNA	CMC-EnSpm	rnd-1_family-6	HVAEP12	44318233	44319415	+	0.0442902	1.23435	0.1	0.067
I_ISC	LINE	L2	rnd-4_family-660	HVAEP7	1195172	1199180	+	1.5e-207	3.58793	0.102	0.006
I_ISC	LINE	L2	rnd-4_family-660	HVAEP6	60224896	60228883	+	8.63e-204	3.34808	0.146	0.016
I_ISC	DNA	MULE-NOF	rnd-6_family-4265	HVAEP12	23788777	23791270	-	6.16e-202	2.15501	0.39	0.116
I_ISC	DNA	MULE-NOF	rnd-6_family-4265	HVAEP10	18658277	18660763	-	2.32e-163	2.16162	0.35	0.11
I_ISC	LINE	L2	rnd-4_family-660	HVAEP11	52725749	52729900	+	2.65e-154	2.21894	0.163	0.026
I_ISC	LINE	L2	rnd-4_family-660	HVAEP12	6142756	6146742	+	2.38e-151	3.58753	0.112	0.012
I_ISC	LINE	L2	rnd-4_family-660	HVAEP12	26985888	26989928	+	2.28e-148	2.67079	0.121	0.015
I_ISC	LINE	L2	rnd-4_family-660	HVAEP15	14722441	14726490	+	2.59e-138	2.12297	0.115	0.014
I_ISC	LINE	L2	rnd-4_family-660	HVAEP6	6288225	6292349	+	2.68e-138	2.1617	0.139	0.021
I_ISC	LINE	L2	rnd-4_family-660	HVAEP7	37463155	37467233	+	4.37e-138	2.86008	0.103	0.011
I_ISC	LINE	L2	rnd-4_family-660	HVAEP13	35283363	35287497	+	3.85e-105	1.93534	0.113	0.018
I_ISC	LINE	L2	rnd-4_family-660	HVAEP8	22402418	22406569	+	1.53e-97	1.59746	0.123	0.023
I_ISC	DNA	MULE-NOF	rnd-6_family-4265	HVAEP3	61179458	61181919	-	6.44e-82	1.80172	0.215	0.071
I_ISC	DNA	MULE-NOF	rnd-6_family-4265	HVAEP10	42321354	42323853	-	5.39e-69	1.76366	0.191	0.065
I_ISC	DNA	hAT-hATm	rnd-6_family-11946	HVAEP1	56094628	56096411	-	2.72e-66	1.51168	0.154	0.045
I_ISC	LTR	Gypsy	rnd-6_family-4895	HVAEP1	60511224	60514526	-	5.61e-55	1.18696	0.34	0.176
I_ISC	LTR	Ngaro	rnd-1_family-302	HVAEP10	26171314	26172577	+	7.32e-54	1.35264	0.11	0.029
I_ISC	LTR	Gypsy	rnd-6_family-4895	HVAEP1	56551407	56555262	-	6.75e-51	1.03243	0.404	0.227
I_ISC	LTR	Gypsy	rnd-6_family-4895	HVAEP1	60437286	60440852	-	5.32e-50	1.27884	0.321	0.166
I_ISC	LINE	L2	rnd-1_family-125	HVAEP1	11717338	11718879	-	5.76e-40	1.05622	0.24	0.118
I_ISC	LINE	L2	rnd-1_family-675	HVAEP15	13502789	13504348	-	2.91e-39	1.7394	0.142	0.054
I_ISC	LTR	Gypsy	rnd-6_family-4895	HVAEP1	60429825	60431517	-	1.69e-38	1.25393	0.26	0.132
I_ISC	LINE	L2	rnd-1_family-675	HVAEP4	33018918	33020425	-	8.9e-36	1.72133	0.135	0.052
I_ISC	LINE	L2	rnd-1_family-675	HVAEP15	44688753	44690284	-	1.91e-32	1.59344	0.141	0.058
I_ISC	LINE	L2	rnd-1_family-675	HVAEP14	19211378	19212674	-	4.49e-31	1.64274	0.157	0.07
I_ISC	LINE	L2	rnd-1_family-675	HVAEP8	4595860	4597370	-	7.03e-25	2.02646	0.146	0.068
I_ISC	LINE	L2	rnd-1_family-675	HVAEP10	33453212	33454752	-	8.79e-21	1.11255	0.137	0.065
I_ISC	LINE	L2	rnd-1_family-675	HVAEP8	27312884	27314396	-	5.29e-20	1.40966	0.108	0.047
I_ISC	LINE	L2	rnd-1_family-675	HVAEP12	73829025	73830562	-	6.43e-19	1.37377	0.145	0.073
I_ISC	LINE	L2	rnd-1_family-675	HVAEP13	53157892	53159435	-	2.21e-18	1.00591	0.156	0.081
I_ISC	LINE	L2	rnd-1_family-675	HVAEP12	48112167	48113709	-	6.1e-18	1.44255	0.124	0.059
I_ISC	LINE	L2	rnd-1_family-675	HVAEP6	50728178	50729699	-	1.03e-17	1.53449	0.12	0.057
I_ISC	LINE	L2	rnd-1_family-675	HVAEP10	53175911	53177460	-	2.62e-17	1.25497	0.126	0.062
I_ISC	LINE	L2	rnd-1_family-675	HVAEP15	36687513	36689027	-	3.49e-16	1.34125	0.125	0.062
I_ISC	LINE	L2	rnd-1_family-675	HVAEP4	24094206	24095740	-	3.47e-14	1.18937	0.135	0.071
I_ISC	LINE	L2	rnd-1_family-675	HVAEP8	33218819	33220333	-	7.41e-14	1.14801	0.12	0.061
I_ISC	LINE	L2	rnd-1_family-675	HVAEP4	49612068	49613613	-	4.09e-13	1.22244	0.12	0.063
I_ISC	LINE	L2	rnd-1_family-675	HVAEP3	60334406	60335994	-	1.5e-12	1.08145	0.115	0.06
I_ISC	LINE	L2	rnd-1_family-675	HVAEP7	26150161	26151692	-	2.58e-12	1.13342	0.112	0.058
I_ISC	LINE	L2	rnd-1_family-675	HVAEP6	42712846	42714394	-	2.14e-10	1.34799	0.101	0.052
I_differentiated	LTR	Gypsy	rnd-6_family-4895	HVAEP1	53956756	53960732	+	3.75e-25	2.27993	0.139	0.093
I_differentiated	LTR	Gypsy	rnd-6_family-4895	HVAEP1	53964603	53968586	+	2.33e-24	2.20798	0.133	0.088
I_differentiated	LTR	Gypsy	rnd-6_family-4895	HVAEP1	53941070	53945057	+	9.69e-21	2.27756	0.131	0.09
I_differentiated	LTR	Gypsy	rnd-6_family-4895	HVAEP1	60511224	60514526	-	8.73e-09	1.97586	0.201	0.175
I_differentiated	LTR	Gypsy	rnd-6_family-4895	HVAEP1	60437286	60440852	-	5.79e-07	1.88197	0.19	0.166
I_differentiated	LTR	Gypsy	rnd-6_family-4895	HVAEP1	53948905	53952884	+	1.87e-05	2.21254	0.106	0.083
I_differentiated	DNA	hAT-Blackjack	rnd-6_family-589	HVAEP2	4520703	4528055	+	4.93e-05	1.18118	0.174	0.148
I_differentiated	DNA	hAT-Blackjack	rnd-6_family-589	HVAEP8	4602029	4609343	-	8.14e-05	1.15022	0.129	0.106
I_differentiated	LTR	Gypsy	rnd-6_family-4895	HVAEP1	60429825	60431517	-	0.0396989	1.59693	0.151	0.133
