## Supplementary Data 8 for "The dynamic genomes of Hydra and the anciently active repeat complement of animal chromosomes"

### Sheet: SD8
Supplementary Data 8. Genome coverages of TEs in eukaryotes
TE	ATH	CRE	DDI	CAU	SCE	CFR	COW	SRO	HCA	BMI	PFI	EMU	PMA	CEL	ATU	BFL	DRE	NVE	AMI	RES	HSY	HVI	HOL	105	AEP
DNA/Academ-1	0	0	0	0	0	0	0	0	580391	1546799	27340	654103	936274	60099	221285	1009022	1514754	751343	2231170	1180258	1061971	291308	2267243	3529645	3533497
DNA/Academ-2	0	0	0	0	0	0	0	0	0	0	258408	646661	2503621	0	0	54036	0	857499	2291450	261159	656736	0	0	76427	0
DNA/Academ-H	0	0	0	0	0	0	0	0	0	0	23387	0	13083	0	0	0	0	60533	294199	0	142294	0	0	0	0
DNA/CMC	830042	1350247	46173	0	30906	35556	0	157320	0	0	0	0	102552	0	0	67272	0	0	0	0	0	0	0	0	26085
DNA/CMC-Chapaev	0	0	0	0	0	0	9887	0	30802	71754	23147	1569426	89482	0	1213367	180275	56297	41215	94506	13793	405970	2630275	6227136	8331676	8465954
DNA/CMC-Chapaev-3	0	0	0	0	0	0	9887	0	141176	548297	23147	183646	91837	0	1213367	48689	0	37214	1200109	1771150	1155976	1431605	1520822	2233419	3424932
DNA/CMC-EnSpm	830042	1350247	46173	0	30906	35556	42208	157320	670480	1389698	2487023	6376105	4977557	417213	170789	2366682	65760766	3879622	5338764	797820	3019439	1657202	37618869	20271358	16116692
DNA/CMC-Mirage	0	0	0	0	0	0	0	0	0	0	0	0	0	49335	0	0	0	0	0	0	0	0	0	0	0
DNA/CMC-Transib	0	0	0	0	0	0	0	0	310662	247925	328591	370500	1073433	69635	11993	1527368	0	715490	775444	0	285056	2340309	11404793	7287805	12023008
DNA/Crypton	16028	0	7931	0	0	23329	50116	708937	0	0	0	0	6460419	0	0	144665	0	0	1213147	0	144978	24018	313863	0	53602
DNA/Crypton-A	0	0	0	0	0	0	0	0	11886	199720	531937	165059	6481869	0	683405	50181	3888579	259991	2181781	88198	149414	11129	291088	49277	115707
DNA/Crypton-C	16028	24271	0	0	0	0	50116	0	0	0	0	99897	0	0	0	0	0	0	117715	0	0	0	0	0	0
DNA/Crypton-F	0	0	0	0	0	0	0	0	0	0	0	0	423671	0	0	0	0	0	0	0	0	0	0	0	0
DNA/Crypton-H	0	0	0	0	0	0	0	0	43100	14208	39750	157412	0	0	0	0	436390	0	261004	110006	0	0	87480	178314	25848
DNA/Crypton-I	0	0	0	0	0	0	0	0	38571	176803	80658	61763	979859	18809	76034	165447	0	62295	1820761	0	72782	0	324815	34644	190431
DNA/Crypton-S	0	0	0	0	0	0	0	0	0	0	0	0	0	0	0	72303	0	0	0	0	75419	0	0	0	0
DNA/Crypton-V	0	55681	7931	0	0	23329	0	708937	233249	487690	240975	1141565	382857	9843	0	404931	2112965	123236	310919	18738	94990	136055	838171	183009	473957
DNA/Dada	3670	55404	0	0	0	0	0	52070	0	0	859358	0	2316646	0	0	169237	1465250	109028	45998	0	96424	0	45752	0	335667
DNA/Ginger	0	0	36984	0	0	0	0	0	0	0	17680	0	0	0	83962	239152	0	0	0	0	37147	58382	288368	0	0
DNA/Ginger-1	0	0	0	0	0	0	0	0	0	0	17680	327733	0	0	0	90094	0	0	30379	78714	0	58382	288368	176155	109639
DNA/Ginger-2	0	0	36984	0	0	0	0	0	0	0	0	292966	0	0	83962	7306	0	0	35836	8756	37147	0	0	560721	96997
DNA/IS3EU	26047	22314	0	0	0	0	0	110460	46239	90724	178742	736256	3422094	92073	0	1591365	2624259	199581	1412598	669746	20232173	215777	17914996	1330338	1501111
DNA/Kolobok	25984	0	0	0	0	0	0	74345	0	12969	31301	50489	78648	7045	0	0	4219706	280388	8450	0	64765	0	264121	0	107390
DNA/Kolobok-E	0	0	0	0	0	0	0	0	0	0	10796	174500	204320	0	572492	43946	0	130687	359136	0	86507	63741	467832	511940	593827
DNA/Kolobok-H	0	0	0	0	0	0	0	0	350217	497333	97868	35062	327084	0	161455	147518	0	317765	99456	788752	156565	992472	13677447	5115364	7233083
DNA/Kolobok-Hydra	0	0	0	0	0	0	0	0	350217	497333	38901	11626	327084	0	161455	147518	0	317765	1529017	788752	302818	992472	13677447	5115364	7233083
DNA/Kolobok-T2	25984	0	0	0	0	0	0	74345	85324	1048452	71231	552162	3116681	7045	20426	682114	35503085	3475967	1019159	128029	887328	83536	599952	491789	324470
DNA/MULE	1712823	19660	33687	0	0	0	12957	39753	0	0	0	0	1912838	1223730	0	41168	0	0	0	0	0	0	154042	33606	0
DNA/MULE-F	0	0	0	0	0	0	0	0	0	0	0	0	0	0	0	0	0	22954	0	0	0	0	0	0	0
DNA/MULE-MuDR	1712823	19660	33687	0	0	0	12957	39753	1045390	2003300	439701	1763474	1912838	1223730	396943	1783974	5146166	1560977	3090831	656940	2651033	1186768	22980393	12856120	8052068
DNA/MULE-NOF	0	0	0	0	0	0	0	0	6956	9884	571072	311888	0	0	125023	728402	272808	619774	46290	154644	244975	133248	754370	250776	642676
DNA/MULE-Ricksha	0	0	0	0	0	0	0	0	0	0	0	0	0	0	0	0	0	0	0	0	0	0	0	0	103812
DNA/Maverick	32929	86695	8092	0	0	0	64678	47119	67993	2765253	528522	1459910	2442090	2758	1197270	894383	1379913	6509647	2481794	195245	11876464	7696474	4108001	6593505	14151706
DNA/Merlin	0	0	0	0	0	0	0	0	34692	362558	162775	374882	238076	36690	310256	732400	14591336	0	464447	295461	666959	437220	1752751	1483463	272041
DNA/Novosib	0	65711	0	0	0	0	0	6024	46637	0	0	55226	0	0	0	0	30935	0	0	0	0	0	0	0	0
DNA/P	34068	28678	0	0	2099	0	0	0	459948	114320	933818	1067959	172280	10133	295194	279513	6667866	47489	810377	516377	795773	1403953	15432458	8838792	7797984
DNA/P-Fungi	27338	0	0	0	0	0	0	0	0	0	0	0	0	0	0	0	0	0	0	0	0	0	0	0	0
DNA/PIF	395337	0	25037	0	2099	0	72596	77386	0	0	0	0	459705	197142	0	0	83126	0	39604	0	0	0	0	0	0
DNA/PIF-Harbinger	395337	220668	25037	0	2099	0	72596	77386	405037	1799102	1660609	2770786	3387805	197142	235208	5397081	59539171	4136189	9920333	3505775	3734782	1195970	5696380	5207307	7469709
DNA/PIF-ISL2EU	0	4055	0	0	0	0	0	0	0	361226	104468	528609	846712	0	0	2236903	5084346	25321	1747238	195783	1474110	135414	7033145	4050329	4013977
DNA/PIF-Spy	0	0	0	0	0	0	0	0	52559	77483	91027	110798	2355386	0	53568	625949	0	0	145629	212456	28913	37572	1949873	186091	249202
DNA/PiggyBac	32447	56179	364557	0	0	0	2102	89494	280516	896697	772923	1350604	1391003	226778	67814	5030606	10249075	10725085	2474604	677261	9245805	982472	8174828	2774138	2804675
DNA/PiggyBac-X	0	0	0	0	0	0	0	0	0	0	18863	0	0	0	0	0	0	0	0	0	0	0	0	0	0
DNA/Sola-1	0	0	0	0	0	0	0	0	8618	120386	83809	936012	967470	0	17833	249728	1370188	60036	932816	48613	126954	1376949	4046823	3770446	5140717
DNA/Sola-2	0	0	0	0	0	0	0	0	61592	3160	140678	1882241	792805	16796	12551	345525	3583326	264278	474995	550389	407885	1318172	14346455	7561256	12338040
DNA/Sola-3	0	0	0	0	0	0	0	1094	0	235703	33450	294663	49618	0	0	1112652	0	193136	3725640	135307	70381	350404	231180	670695	1528541
DNA/TcMar	0	494184	0	0	1723	0	0	0	11238	8889	99916	59379	619165	0	122791	23491	8111647	0	278885	0	0	65993	1640670	331954	511388
DNA/TcMar-Ant1	0	0	0	0	0	0	0	0	0	0	42676	0	0	0	0	0	0	0	174893	0	0	0	0	60749	0
DNA/TcMar-Fot1	0	0	0	0	0	0	70463	0	119354	469071	275239	600638	742296	0	43028	12442	597898	15315	219980	0	188801	2871634	14554325	14985909	19414454
DNA/TcMar-ISRm11	0	0	17381	0	0	0	15970	0	111355	64590	551372	58024	282094	0	0	321771	5245297	256014	1107058	37747	110853	0	2175434	2716416	2208232
DNA/TcMar-Mariner	117637	0	0	0	0	0	0	0	885368	276008	237784	483793	11695251	225499	3352818	2954258	439389	335278	1289332	303574	897332	1462970	4226940	2666438	5686537
DNA/TcMar-Pogo	136510	0	0	0	0	0	0	0	181482	142826	589348	294041	9405956	11479	327061	1949290	0	956136	1411515	612097	1671930	201168	2192866	1218176	1856804
DNA/TcMar-Sagan	0	0	0	0	0	0	0	0	0	0	0	34223	0	0	0	0	0	0	26805	0	0	0	0	0	0
DNA/TcMar-Stowaway	224375	0	0	0	0	0	21073	0	101585	0	13231	0	0	28738	0	7358	0	0	23307	20610	44768	55822	0	120855	73038
DNA/TcMar-Tc1	5504	395728	11877	0	1723	0	99651	752297	789802	2376397	1717674	6415033	5345490	685463	14977743	3771144	78411229	1528038	10073885	2965827	1929537	10914821	18790736	23027450	29507269
DNA/TcMar-Tc2	0	9393	0	0	0	0	0	139621	19778	139903	179110	880544	2812111	113286	0	680778	4360596	2070781	3009815	2930059	2638004	243875	642339	130595	478090
DNA/TcMar-Tc4	0	5120	1501	0	0	0	0	0	144921	236151	101921	0	209691	83711	77165	180151	1936805	28855	609319	51423	3033663	94396	981580	143982	1029262
DNA/TcMar-Tigger	0	0	0	0	0	0	0	0	465928	245508	1138928	1059579	3240014	0	438006	561177	1370742	252648	1387475	637257	617891	221325	2024250	1326054	1192477
DNA/TcMar-m44	0	0	0	0	0	0	0	7915	0	161247	34261	105185	200992	0	0	0	0	0	31675	0	103681	0	149232	505505	23325
DNA/Zator	0	0	0	0	0	0	9278	0	15105	603077	145069	1233063	1470823	25164	0	1108327	3255720	118451	809609	418889	685801	479775	12613195	8103781	9382807
DNA/Zisupton	30746	85513	0	0	0	0	0	0	0	82482	166128	20043	0	0	0	766573	3271191	460423	1504022	70452	161276	64758	535847	56540	1747208
DNA/hAT	68051	162910	0	2073	53192	0	0	50756	153598	914916	667647	800168	3259631	573954	127549	3013344	13693940	273574	3328265	584457	508095	400494	17600658	6440986	7857683
DNA/hAT-Ac	532226	143874	13085	0	0	1864	11701	417903	897698	2080194	7122035	4905135	4792515	460364	344248	8146702	112395283	1380214	7868104	1185296	3457581	4359454	52426773	16617714	23161373
DNA/hAT-Blackjack	0	20488	0	0	0	0	0	15858	47085	27359	260039	563040	483941	9991	124524	817255	24887049	1103994	922885	353101	152144	613887	3421967	2298073	6390559
DNA/hAT-Charlie	60927	194168	12936	2073	53192	158792	38188	730009	1173187	893360	2546261	3551439	1545033	447703	462049	2694306	33249226	1111283	4464230	2742128	1093851	960781	18372674	8177313	9987038
DNA/hAT-Pegasus	0	0	0	0	0	0	0	0	0	213948	41056	0	0	0	0	0	0	0	0	0	26041	227042	687608	653567	1072687
DNA/hAT-Tag1	138863	0	0	0	0	0	0	1821	222003	103988	319855	473881	524869	0	0	455514	3904211	96412	237192	17595	252438	342723	3192286	3416067	3224280
DNA/hAT-Tip100	163337	60932	136018	0	0	5574	7414	330043	697025	1864376	4092539	8031079	4249310	161172	448631	5707124	20524190	3882361	8195685	7878867	2911821	1841824	50607569	26851044	33278079
DNA/hAT-hAT1	0	0	0	0	0	0	0	0	47494	59752	0	43440	1423058	0	0	101259	0	212093	124472	29430	203923	61539	127511	284366	121980
DNA/hAT-hAT19	0	0	0	0	0	0	0	0	47494	59752	0	52124	1423058	0	0	101259	0	383060	738803	166712	203923	61539	127511	284366	121980
DNA/hAT-hAT5	0	0	0	0	0	0	0	0	0	152960	16791	206377	273955	19051	0	538638	9640370	320425	1086481	327996	486316	66636	4404744	2860560	2883604
DNA/hAT-hAT6	0	0	0	0	0	0	0	0	0	0	10900	80066	45276	0	0	30193	930668	51316	226099	67582	70791	20164	0	143349	100245
DNA/hAT-hATm	0	0	0	0	0	0	0	0	236158	733508	0	1244656	673540	58610	323946	785087	0	30830	361284	162983	248190	3760053	31170245	17893335	23029862
DNA/hAT-hATw	0	0	0	0	0	0	0	0	0	0	0	322667	0	0	0	0	0	0	0	0	0	58956	1804158	1011689	1808852
DNA/hAT-hATx	0	0	0	0	0	14788	0	0	36192	75569	0	99787	21677	0	0	21938	120390	22448	335943	0	82237	1241876	7049972	4469666	5816727
DNA/hAT-hobo	0	0	0	0	0	0	0	0	47167	0	13707	1189890	0	0	0	0	423046	0	0	11911	370860	119395	42993	345468	1001619
LINE/CR1	31813	441458	170061	0	2003	17164	25002	291326	2053313	12302278	2120485	4964221	5802792	499581	3630110	7664152	11300384	2462811	8771959	2166949	6348800	1028837	68267310	66398041	63070445
LINE/CR1-Zenon	0	28000	0	0	0	0	0	0	0	120117	449227	106313	5184655	0	138598	1185986	0	47925	305501	190709	92895	44813	3595868	1356669	4161409
LINE/CRE	0	0	0	0	0	0	0	0	518253	1691040	425056	8946235	0	8485	0	114038	0	69003	998023	71259	763534	0	1276749	247038	306039
LINE/CRE-Ambal	0	0	0	0	0	0	0	0	0	53964	0	0	0	0	0	76428	0	0	0	0	0	0	0	0	0
LINE/Dong-R4	0	0	469626	0	0	0	0	0	182234	439893	1185563	75484	0	0	0	169825	39122	112265	3105594	295797	338984	212685	2177821	1648480	3475815
LINE/Dualen	0	1108124	0	0	0	0	0	0	0	0	0	0	0	0	0	0	0	0	0	0	0	0	0	0	0
LINE/I	28159	20375	36463	0	0	0	55240	270794	114239	487084	2667607	414332	2955164	39157	86873	888840	3340497	194521	1226046	105747	255573	109152	2351926	1207570	609027
LINE/I-Jockey	23296	138885	36463	0	0	0	55240	270794	20132	1070688	141545	955373	1047893	14431	409708	781716	150814	232007	961510	162616	384637	109152	1579778	848334	1422387
LINE/L1	1322487	1822782	645041	2697	11147	0	32664	342533	784066	1309618	1915688	3051610	1916801	195367	129522	3884308	11839632	899821	5992714	579574	1401425	700768	16005544	4442471	4931581
LINE/L1-DRE	0	0	4868	0	0	0	0	0	0	0	0	0	0	0	0	0	0	0	0	0	0	0	0	0	0
LINE/L1-Tx1	0	20708	175186	0	0	0	56889	6152	483745	249600	299277	336000	5509916	6876	129522	893775	10550461	169428	2031230	198308	35569	517366	1661133	1687495	1820223
LINE/L2	55974	194560	4780	0	72576	74107	33587	661030	1666934	4085731	4032928	8236729	5765391	33955	2150498	11370668	46320095	2848871	18273856	4967648	5380434	1549917	37340194	40441787	40557859
LINE/Proto2	0	0	0	0	0	0	0	0	0	354066	60194	146319	439142	9414	46170	94054	59193	36927	10651	15169	0	36153	3192379	2937388	2253733
LINE/R1	15870	271916	53801	0	0	0	56860	25783	428625	520653	197452	383773	953223	28653	493675	272206	336151	101272	887170	77963	747233	94286	2451285	2851004	1157215
LINE/R1-LOA	3764	0	0	0	0	0	14301	0	314081	1293513	22431	623390	72162	9762	74675	577924	336151	63957	572679	79927	0	18875	205788	185140	317033
LINE/R2	0	22974	0	0	0	14677	5553	67247	33499	171552	0	21195	73944	0	21203	71890	251324	20638	37164	0	1411296	9277	18718	333117	623974
LINE/R2-Hero	0	0	0	0	0	14677	0	0	62055	749222	39915	12497	365525	0	0	305763	251324	0	26721	914147	1411296	0	0	57945	823929
LINE/R2-NeSL	0	0	0	0	0	0	0	67247	0	932622	48136	239828	18788	0	0	6402	0	16772	95636	35832	0	13964	58458	0	0
LINE/RTE	3216	0	0	2454	1268	1967	0	0	15328	103936	0	13184	47344	0	0	115515	0	19610	266943	69114	82698	29509	132915	37422	120216
LINE/RTE-BovB	3216	118044	8031	2454	1268	1967	9048	242660	420996	4625787	1076418	2167916	358302	21390	124501	4457072	15129228	886442	4642275	697665	4147868	422646	15559578	4524821	4306801
LINE/RTE-RTE	0	0	0	0	0	0	0	0	0	700654	235582	289069	379015	95500	100787	1258329	1013678	99521	492821	177633	248786	138905	1783195	648115	749674
LINE/RTE-X	0	809550	5669	0	0	0	1903	38483	314154	2578781	443003	597847	10274808	43968	0	6079986	2476132	1320905	800599	254924	219546	148351	945168	237461	8812407
LINE/Rex-Babar	6316	22268	199694	0	0	0	0	794660	443754	1145197	1379643	2617482	905553	33262	0	2476902	21896004	2176315	1946763	183906	375595	140643	2073911	1716063	6045921
LINE/Tad1	0	0	0	0	0	0	0	0	0	0	0	0	0	0	0	35128	0	0	0	0	0	0	0	0	0
LTR/Cassandra	78854	3241	0	0	0	0	0	0	0	0	0	0	0	0	0	0	0	0	15046	0	0	0	0	0	0
LTR/Caulimovirus	0	0	0	0	0	0	0	0	0	0	0	0	583998	0	21839	0	0	0	196419	12570	0	0	0	0	55548
LTR/Copia	1406193	68251	51450	0	340560	119558	0	316275	320360	1357146	872975	2122931	707986	56688	3899569	1234700	1948960	569958	2051070	1398740	2104395	265886	1662408	2273099	1742794
LTR/DIRS	22263	139307	100407	0	0	0	27454	0	0	284981	288963	772029	2346441	1922	9950	1935104	22011742	554700	3182834	170538	1227117	28763	195468	385626	266067
LTR/ERV	0	0	25702	0	0	53412	0	0	0	15082	0	0	0	0	0	0	0	0	0	0	0	0	0	0	495865
LTR/ERV1	0	38870	0	0	0	53412	2490	79388	452042	897891	488739	2356541	444610	23360	18589	1466490	10581638	840569	1952874	253253	1541457	150452	1421507	1401556	1370598
LTR/ERV4	0	3824	0	0	0	0	0	0	45588	6073	50783	29644	0	0	0	0	0	46829	281814	0	0	0	0	0	0
LTR/ERVK	0	0	0	0	0	0	3754	87655	303323	419613	134618	779107	226175	44228	0	864281	6034	151212	942470	367798	160693	336499	978672	319848	1712167
LTR/ERVL	0	0	25702	0	0	0	0	141151	285958	261232	340335	1207795	442829	0	39912	767406	31156	42987	1450029	172356	537774	123655	1010327	804986	2884391
LTR/ERVL-MaLR	0	0	0	0	0	0	0	0	335995	77924	452833	58983	233657	0	0	542286	269183	60541	601375	44391	11252	92072	271203	0	151012
LTR/Gypsy	6714813	1147215	316497	0	0	5751	422539	505591	2105648	4325469	6023783	18280420	11916614	1038520	2044973	5573696	30778648	5716043	18727934	3339951	5834631	3215625	28917958	22576947	20608431
LTR/Ngaro	6476	0	0	0	2093	0	0	317988	264405	196368	357149	1611637	2499088	0	0	2207518	12348850	878443	3949071	53144	1099587	96182	3149349	1222976	726867
LTR/Pao	0	77723	0	11298	0	0	0	43096	143179	445819	530840	1011252	1006320	29508	811337	1402133	6726623	1466710	4977058	1330948	1844875	1352487	5219820	1945504	3355426
LTR/TRIM	0	82383	0	0	0	0	0	0	0	0	0	0	0	0	0	0	0	0	0	0	0	0	0	0	0
LTR/Viper	0	0	0	0	0	0	0	0	25273	0	0	0	0	3076	0	12841	0	0	0	0	25496	58950	529613	272321	345451
RC/Helitron	2479078	644118	22825	0	54467	4181	19021	225825	4346631	8661071	2648089	7410250	47704980	2857351	2870929	16297602	23812058	11177532	10547573	5130848	57067468	2297035	20353687	17144829	10226230
RC/Helitron-2	0	143451	0	0	0	0	0	0	0	0	0	144871	0	0	0	0	0	0	0	0	0	0	0	0	0
SINE/5S	0	0	0	0	0	0	4171	5703	38165	220330	0	24784	71653	0	0	298848	759981	1258722	587374	28544	65163	70203	0	0	0
SINE/5S-Deu	0	0	0	0	0	0	0	5703	21795	220330	10699	101970	71653	0	104515	457248	759981	1258722	30950	0	0	70203	356018	0	31257
SINE/5S-Deu-L2	0	0	0	0	0	0	0	5703	0	220330	38630	20904	71653	0	399780	457248	759981	1258722	855729	0	0	0	155511	0	70229
SINE/7SL	0	41207	0	0	0	0	0	0	0	0	0	0	0	0	0	0	0	0	0	0	0	0	0	0	0
SINE/Alu	0	0	0	0	0	1407	4880	60148	2444	11000	677062	621374	746036	3955	0	262232	765288	24427	158850	26474	108277	105334	1031690	375899	51152
SINE/B2	0	0	0	0	0	0	0	0	0	122140	27500	162568	0	0	0	3576	309953	0	298627	0	0	0	0	163186	0
SINE/B4	0	0	0	0	0	7470	0	0	0	0	0	87144	22640	0	0	0	0	0	187198	0	0	0	210026	0	331853
SINE/ID	0	0	2980	0	0	0	1533	0	37782	154223	117569	168262	837619	3667	0	1168881	457307	140602	2018295	564634	890566	22509	3852991	3901381	3158334
SINE/MIR	7530	25444	9230	0	0	0	1738	140539	169318	200985	356614	678450	3723470	119426	48714	5962552	24787472	631191	1434936	180610	122047	33922	1383330	1602825	1579962
SINE/RTE-BovB	0	0	0	0	0	0	0	0	0	0	0	0	0	0	0	0	0	23551	268	0	0	0	0	0	0
SINE/U	0	0	0	0	0	0	0	0	0	0	0	323697	0	0	0	2671	0	0	104651	0	0	18780	268456	0	0
SINE/tRNA	115318	8038	5444	0	6088	11724	17262	0	137192	951229	351476	263732	1563745	136385	0	737551	222938	3671078	1862793	123572	3470962	30223	3462566	3509382	6301557
SINE/tRNA-CR1	0	0	0	0	0	0	0	0	0	0	0	0	0	0	0	0	0	0	0	11612	0	0	41743	0	0
SINE/tRNA-Core	0	10076	0	0	0	0	0	26167	2658	82193	0	379334	0	16962	0	138944	20687	0	0	0	375222	0	539507	0	290917
SINE/tRNA-Core-RTE	0	10076	0	0	0	0	0	0	0	82193	0	175947	0	0	0	0	0	0	0	0	375222	0	436806	0	0
SINE/tRNA-Deu	0	0	0	0	0	0	0	48039	95715	35119	0	713975	198226	0	0	523983	2255317	10489	267083	18262	0	0	252062	42118	187907
SINE/tRNA-Deu-CR1	0	0	0	0	0	0	0	0	0	0	0	0	0	0	0	44780	0	105670	52150	0	0	0	0	0	0
SINE/tRNA-Deu-I	0	0	0	0	0	0	0	0	0	0	0	0	293456	0	0	0	0	0	0	0	0	0	0	167883	0
SINE/tRNA-Deu-L2	0	0	0	0	0	0	0	48039	95715	11755	0	713975	19871	0	0	158948	2255317	60127	831967	0	0	0	252062	2866	513022
SINE/tRNA-Deu-RTE	0	0	0	0	0	0	0	0	0	0	0	0	0	0	0	0	0	0	28634	0	0	0	0	0	0
SINE/tRNA-I	0	0	0	0	0	0	0	0	0	0	0	0	0	0	0	6144	0	0	0	0	0	0	0	0	0
SINE/tRNA-L1	0	0	0	0	0	0	0	0	0	42038	0	10449	69403	0	0	0	0	0	0	0	16197	0	0	60641	0
SINE/tRNA-L2	0	0	0	0	0	0	0	1286	0	255725	184025	0	0	0	0	143896	4640925	0	497419	0	0	0	353166	856988	46579
SINE/tRNA-Meta	0	0	0	0	0	0	0	0	0	44218	313326	0	10752878	21095	0	108874	0	12142	79021	92584	165037	0	1648473	0	90005
SINE/tRNA-RTE	0	0	0	0	0	3156	0	0	10244	54768	0	66231	123171	10052	0	50512	622482	217621	317388	268321	1639962	24233	352879	340383	94631
SINE/tRNA-Rex	0	0	0	0	0	0	0	0	0	0	0	0	0	0	0	0	0	26290	0	0	0	0	0	0	0
SINE/tRNA-Sauria	0	0	0	0	0	0	0	0	0	0	97832	58115	0	0	0	25990	0	0	20999	0	0	0	68470	0	20117
SINE/tRNA-Sauria-L2	0	0	0	0	0	0	0	0	0	0	0	58115	0	0	0	25990	0	0	20999	0	0	0	68470	0	20117
SINE/tRNA-Sauria-RTE	0	0	0	0	0	0	0	0	0	0	97832	0	0	0	0	0	0	0	0	0	0	0	0	0	0
SINE/tRNA-V	0	0	29411	0	0	0	0	0	0	19535	34526	125632	5748092	0	0	130625	595129	155674	1481804	0	71755	0	389016	0	0
SINE/tRNA-V-CR1	0	0	29411	0	0	0	0	0	0	0	22427	0	0	0	0	0	0	180092	0	0	0	0	0	0	0
SINE/tRNA-V-RTE	0	0	0	0	0	0	0	0	0	0	0	39443	0	0	0	60542	351929	0	0	0	0	0	0	0	0
